# Integrative Modeling of a Sin3/HDAC Complex Sub-structure

**DOI:** 10.1101/810911

**Authors:** Charles A. S. Banks, Ying Zhang, Sayem Miah, Yan Hao, Mark K. Adams, Zhihui Wen, Janet L. Thornton, Laurence Florens, Michael P. Washburn

## Abstract

Sin3/HDAC complexes function by deacetylating histones, which makes chromatin more compact and modulates gene expression. Although components used to build these complexes have been well defined, we still have only a limited understanding of the structure of the Sin3/HDAC subunits as they are assembled around the scaffolding protein SIN3A. To characterize the spatial arrangement of Sin3 subunits, we combined Halo affinity capture, chemical cross-linking and high-resolution mass spectrometry (XL-MS) to determine intersubunit distance constraints, identifying 66 high-confidence interprotein and 63 high-confidence self cross-links for 13 Sin3 subunits. To validate our XL-MS data, we first mapped self cross-links onto existing structures to verify that cross-link distances were consistent with cross-linker length and subsequently deleted crosslink hotspot regions within the SIN3A scaffolding protein which then failed to capture crosslinked partners. Having assessed cross-link authenticity, we next used distance restraints from interprotein cross-links to guide assembly of a Sin3 complex substructure. We identified the relative positions of subunits SAP30L, HDAC1, SUDS3, HDAC2, and ING1 around the SIN3A scaffold. The architecture of this subassembly suggests that multiple factors have space to assemble to collectively influence the behavior of the catalytic subunit HDAC1.
