## Supplementary Table 1 for "Integrative Modeling of a Sin3/HDAC Complex Sub-structure"

### Sheet: Sheet1
AP-MS Run Name	Run Type	Spectral FDR (%)	Protein FDR (%)	Dataset Location	Dataset Identifier / Password	Publication first reporting data			References
Control pcDNA Halo #2	Control: transient transfection 293T cells	0.4999	2.1552	http://www.peptideatlas.org/	PASS00598 / GZ5438hrm	Banks et al. 2014
Control pcDNA Halo #3	Control: transient transfection 293T cells	0	0	http://www.peptideatlas.org/	PASS00598 / GZ5438hrm	Banks et al. 2014			1. Banks, C. A. S. et al. Controlling for gene expression changes in transcription factor protein networks. Mol. Cell. Proteomics 13, 1510–22 (2014).
Control pcDNA Halo #4	Control: transient transfection 293T cells	0	0	http://www.peptideatlas.org/	PASS00598 / GZ5438hrm	Banks et al. 2014			2. Banks, C. A. S. et al. A structured workflow for mapping human Sin3 histone deacetylase complex interactions using Halo-MudPIT AP-MS. Mol. Cell. Proteomics 17, 1432–47 (2018).
Control pcDNA Halo #5	Control: transient transfection 293T cells	0.3652	1.8622	http://www.peptideatlas.org/	PASS00598 / GZ5438hrm	Banks et al. 2014
Control pcDNA Halo #6	Control: transient transfection 293T cells	0.151	4.5455	http://www.peptideatlas.org/	PASS00598 / GZ5438hrm	Banks et al. 2014
Control pcDNA Halo #7	Control: transient transfection 293T cells	0.1902	3.4483	http://www.peptideatlas.org/	PASS00598 / GZ5438hrm	Banks et al. 2014
Control pcDNA Halo #8	Control: transient transfection 293T cells	0.5404	1.0101	http://www.peptideatlas.org/	PASS00598 / GZ5438hrm	Banks et al. 2014
Control pcDNA Halo #9	Control: transient transfection 293T cells	0.4626	1.2848	http://www.peptideatlas.org/	PASS00598 / GZ5438hrm	Banks et al. 2014
Control pcDNA Halo #10	Control: transient transfection 293T cells	0.4782	1.3986	http://www.peptideatlas.org/	PASS00598 / GZ5438hrm	Banks et al. 2014	Pre-puplication link (default password is "a")
Halo-SIN3A #1	Halo-SIN3A transient transfection 293T cells	0.3202	0.9649	ftp://massive.ucsd.edu/MSV000084254/	MSV000084254	this study	ftp://MSV000084254@massive.ucsd.edu
Halo-SIN3A #2	Halo-SIN3A transient transfection 293T cells	0.1789	0.8929	ftp://massive.ucsd.edu/MSV000084254/	MSV000084254	this study	ftp://MSV000084254@massive.ucsd.edu
Halo-SIN3A #3	Halo-SIN3A transient transfection 293T cells	0.2859	1.3812	ftp://massive.ucsd.edu/MSV000084254/	MSV000084254	this study	ftp://MSV000084254@massive.ucsd.edu
Halo-SIN3A #4	Halo-SIN3A transient transfection 293T cells	0.1581	0.4914	ftp://massive.ucsd.edu/MSV000084254/	MSV000084254	this study	ftp://MSV000084254@massive.ucsd.edu
Halo-SIN3A DPAH3 #1	Halo-SIN3A DPAH3 transient transfection 293T cells	0.1687	1.1438	ftp://massive.ucsd.edu/MSV000084255/	MSV000084255	this study	ftp://MSV000084255@massive.ucsd.edu
Halo-SIN3A DPAH3 #2	Halo-SIN3A DPAH3 transient transfection 293T cells	0.2604	1.2912	ftp://massive.ucsd.edu/MSV000084255/	MSV000084255	this study	ftp://MSV000084255@massive.ucsd.edu
Halo-SIN3A DPAH3 #3	Halo-SIN3A DPAH3 transient transfection 293T cells	0.1844	0.8403	ftp://massive.ucsd.edu/MSV000084255/	MSV000084255	this study	ftp://MSV000084255@massive.ucsd.edu
Halo-SIN3A DHID #1	Halo-SIN3A DHID transient transfection 293T cells	0.2142	0.8412	ftp://massive.ucsd.edu/MSV000084256/	MSV000084256	this study	ftp://MSV000084256@massive.ucsd.edu
Halo-SIN3A DHID #2	Halo-SIN3A DHID transient transfection 293T cells	0.3622	0.5917	ftp://massive.ucsd.edu/MSV000084256/	MSV000084256	this study	ftp://MSV000084256@massive.ucsd.edu
Halo-SIN3A DHID #3	Halo-SIN3A DHID transient transfection 293T cells	0.2552	0.6817	ftp://massive.ucsd.edu/MSV000084256/	MSV000084256	this study	ftp://MSV000084256@massive.ucsd.edu
Halo-SIN3A DPAH4 #1	Halo-SIN3A DPAH4 transient transfection 293T cells	0.1769	0.6068	ftp://massive.ucsd.edu/MSV000084257/	MSV000084257	this study	ftp://MSV000084257@massive.ucsd.edu
Halo-SIN3A DPAH4 #2	Halo-SIN3A DPAH4 transient transfection 293T cells	0.2789	1.1261	ftp://massive.ucsd.edu/MSV000084257/	MSV000084257	this study	ftp://MSV000084257@massive.ucsd.edu
Halo-SIN3A DPAH4 #3	Halo-SIN3A DPAH4 transient transfection 293T cells	0.1627	1.25	ftp://massive.ucsd.edu/MSV000084257/	MSV000084257	this study	ftp://MSV000084257@massive.ucsd.edu
Halo-SIN3A DPAH4 #4	Halo-SIN3A DPAH4 transient transfection 293T cells	0.5001	1.073	ftp://massive.ucsd.edu/MSV000084257/	MSV000084257	this study	ftp://MSV000084257@massive.ucsd.edu
Control 293T #2	Control: Stable Cell Line	0.1485	1.1538	ftp://massive.ucsd.edu/MSV000081360	MSV000081360 / WFHM	Banks et al. 2018
Control 293T #3	Control: Stable Cell Line	0.2683	0.6173	ftp://massive.ucsd.edu/MSV000081360	MSV000081360 / WFHM	Banks et al. 2018
Control 293T #4	Control: Stable Cell Line	0.1295	0.4228	ftp://massive.ucsd.edu/MSV000081360	MSV000081360 / WFHM	Banks et al. 2018
Control 293T #5	Control: Stable Cell Line	0.2407	0.5525	ftp://massive.ucsd.edu/MSV000081360	MSV000081360 / WFHM	Banks et al. 2018
Control 293T #6	Control: Stable Cell Line	0	0	ftp://massive.ucsd.edu/MSV000081360	MSV000081360 / WFHM	Banks et al. 2018
Halo SAP30L SCL #1	Halo-SAP30L: stable cell line	0.1602	0.8757	ftp://massive.ucsd.edu/MSV000081352	MSV000081352 / WFHM	Banks et al. 2018
Halo SAP30L SCL #3	Halo-SAP30L: stable cell line	0.2002	0.8048	ftp://massive.ucsd.edu/MSV000081352	MSV000081352 / WFHM	Banks et al. 2018
Halo SAP30L SCL #4	Halo-SAP30L: stable cell line	0.1587	0.6363	ftp://massive.ucsd.edu/MSV000081352	MSV000081352 / WFHM	Banks et al. 2018
Halo SAP30L SCL #5	Halo-SAP30L: stable cell line	0.1365	1.4679	ftp://massive.ucsd.edu/MSV000081352	MSV000081352 / WFHM	Banks et al. 2018
XL-MS Run Name	Run Type	Spectral FDR	Protein FDR	Dataset Location	Dataset Identifier / Password	Publication first reporting data
Halo-SAP30L XL-MS #1	Halo-SAP30L stable cell line crosslinked with DSSO	N/A	0.01	ftp://massive.ucsd.edu/MSV000084311/	MSV000084311	this study	ftp://MSV000084311@massive.ucsd.edu
Halo-SAP30L XL-MS #2	Halo-SAP30L stable cell line crosslinked with DSSO	N/A	0.01	ftp://massive.ucsd.edu/MSV000084311/	MSV000084311	this study	ftp://MSV000084311@massive.ucsd.edu
Halo-SAP30L XL-MS #3	Halo-SAP30L stable cell line crosslinked with DSSO	N/A	0.01	ftp://massive.ucsd.edu/MSV000084311/	MSV000084311	this study	ftp://MSV000084311@massive.ucsd.edu
