## Supplementary Table 2 for "Integrative Modeling of a Sin3/HDAC Complex Sub-structure"

### Sheet: Sheet1
	Interactions between SIN3 subunits
Reference	SIN3 Subunit 1	SIN3 Subunit 2	Interaction PDB	Link to Reference	~
Alland et al. 2002	SIN3A	SUDS3	~	Identification of mammalian Sds3 as an integral component of the Sin3/histone deacetylase corepressor complex. - PubMed - NCBI	~
Alland et al. 2002	SIN3B	HDAC1	~	Identification of mammalian Sds3 as an integral component of the Sin3/histone deacetylase corepressor complex. - PubMed - NCBI	~
Clark et al. 2015	SIN3A	HDAC1	~	Structural insights into the assembly of the histone deacetylase-associated Sin3L/Rpd3L corepressor complex.	~
Clark et al. 2015	SIN3A	SUDS3	2N2H	Structural insights into the assembly of the histone deacetylase-associated Sin3L/Rpd3L corepressor complex.	~
Fleischer et al. 2003	SIN3A	SAP130	~	Identification and characterization of three new components of the mSin3A corepressor complex.	~
Fleischer et al. 2003	SIN3A	HDAC1	~	Identification and characterization of three new components of the mSin3A corepressor complex.
Kuzmichev et al. 2002	SAP30	ING1	~	Role of the Sin3-histone deacetylase complex in growth regulation by the candidate tumor suppressor p33(ING1). - PubMed - NCBI	~
Laherty et al. 1997	SIN3A	HDAC2	~	Histone Deacetylases Associated with the mSin3 Corepressor Mediate Mad Transcriptional Repression	~
Lai et al. 2001	ARID4A	SAP30	~	RBP1 recruits the mSIN3-histone deacetylase complex to the pocket of retinoblastoma tumor suppressor family proteins found in limited discrete regi... - PubMed - NCBI	~
Xie et al. 2011	SIN3A	SAP30	2LD7	Structure of the 30-kDa Sin3-associated protein (SAP30) in complex with the mammalian Sin3A corepressor and its role in nucleic acid binding.	~
Zhang et al. 1998	SAP30	HDAC1	~	SAP30, a novel protein conserved between human and yeast, is a component of a histone deacetylase complex.http://ac.els-cdn.com/S1097276500801021/1-s2.0-S1097276500801021-main.pdf?_tid=5a868c46-da7b-11e5-be23-00000aab0f27&acdnat=1456266083_9fa3c4b8b6640b4	~
Zhang et al. 1998	SAP30	RBBP4	~	SAP30, a novel protein conserved between human and yeast, is a component of a histone deacetylase complex.http://ac.els-cdn.com/S1097276500801021/1-s2.0-S1097276500801021-main.pdf?_tid=5a868c46-da7b-11e5-be23-00000aab0f27&acdnat=1456266083_9fa3c4b8b6640b4	~
Zhang et al. 1998	SAP30	RBBP7	~	SAP30, a novel protein conserved between human and yeast, is a component of a histone deacetylase complex.http://ac.els-cdn.com/S1097276500801021/1-s2.0-S1097276500801021-main.pdf?_tid=5a868c46-da7b-11e5-be23-00000aab0f27&acdnat=1456266083_9fa3c4b8b6640b4	~
Zhang et al. 1998	SIN3A	SAP30	~	SAP30, a novel protein conserved between human and yeast, is a component of a histone deacetylase complex.http://ac.els-cdn.com/S1097276500801021/1-s2.0-S1097276500801021-main.pdf?_tid=5a868c46-da7b-11e5-be23-00000aab0f27&acdnat=1456266083_9fa3c4b8b6640b4	~
