## Supplementary Table 4 for "Integrative Modeling of a Sin3/HDAC Complex Sub-structure"

### Sheet: SIN3A associated Sin3 subunits
			Control dNSAF values									SIN3A dNSAF values						Halo-SIN3A:control			SIN3A deletion mutant dNSAF values																dNSAF ratios for SIN3A / SIN3Amutant
Gene	Locus	Description	Control #2	Control #3	Control #4	Control #5	Control #6	Control #7	Control #8	Control #9	Control #10	Experiment Halo_SIN3A #1	Experiment Halo_SIN3A #2	Experiment Halo_SIN3A #3	Experiment Halo_SIN3A #4	Experiment HaloSIN3A mean	Experiment HaloSIN3A SD	QSPEC log2FC	QSPEC Z statistic	QSPEC FDR up	Experiment HaloSIN3A DPAH3 #1	Experiment HaloSIN3A DPAH3 #2	Experiment HaloSIN3A DPAH3 #3	Experiment HaloSIN3A DPAH3 mean	Experiment HaloSIN3A DPAH3 SD	Experiment HaloSIN3A DHID #1	Experiment HaloSIN3A DHID #2	Experiment HaloSIN3A DHID #3	Experiment HaloSIN3A DHID mean	Experiment HaloSIN3A DHID SD	Experiment HaloSIN3A DPAH4 #1	Experiment HaloSIN3A DPAH4 #2	Experiment HaloSIN3A DPAH4 #3	Experiment HaloSIN3A DPAH4 #4	Experiment HaloSIN3A DPAH4 mean	Experiment HaloSIN3A DPAH4 SD	HaloSIN3A DPAH3mean / HaloSIN3Amean	HaloSIN3A DPAH3SD / HaloSIN3Amean	HaloSIN3A DHIDmean / HaloSIN3Amean	HaloSIN3A DHIDSD / HaloSIN3Amean	HaloSIN3A DPAH4mean / HaloSIN3Amean	HaloSIN3A DPAH4SD / HaloSIN3Amean
SIN3A	NP_056292.1	paired amphipathic helix protein Sin3a [Homo sapiens]	0	0	0	0	0	0	0	0	0	0.0806761	0.0853838	0.10554	0.0562573	0.0819642	0.0202484	5.831	18.7478	0	0.11217	0.0817958	0.199741	0.131235	0.0612404	0.0831921	0.0875554	0.0451186	0.0719554	0.0233435	0.0541906	0.107406	0.156833	0.0663405	0.0961924	0.0463978	1.60113	0.74716	0.877888	0.284801	1.17359	0.566074
HDAC1	NP_004955.2	histone deacetylase 1 [Homo sapiens]	0	0	0	0	0	0	0	0.00027791	0	0.0271711	0.0323272	0.0304678	0.0149698	0.026234	0.00780623	5.644	28.8286	0	0.0634549	0.0404336	0.0253925	0.0430937	0.0191702	0.00086468	0.0015116	0.00045406	0.000943447	0.000533152	0.012434	0.00497139	0.00466179	0.0066113	0.00716962	0.00361234	1.64267	0.730738	0.0359628	0.0203229	0.273295	0.137697
HDAC2	NP_001518.3	histone deacetylase 2 [Homo sapiens]	0	0	0.00029241	0	0	0	0	0.00020587	0	0.0198833	0.0254586	0.0346527	0.0147858	0.0236951	0.00850657	5.657	24.9799	0	0.048343	0.0358689	0.0129126	0.0323748	0.0179718	6.57e-05	0.00194741	0.00050453	0.000839213	0.000984489	0.00580783	0.00419169	0.00322313	0.00809722	0.00532997	0.00213077	1.36631	0.758458	0.0354171	0.0415482	0.224939	0.0899242
RBBP4	NP_005601.1	histone-binding protein RBBP4 isoform a [Homo sapiens]	0	0	0.00016788	0	0	0	0.00020912	0.00023638	0.00016038	0.0362739	0.00687183	0.0475784	0.0171362	0.0269651	0.0183658	5.667	12.8644	0	0.106897	0.0937632	0.0546578	0.0851061	0.0271744	0.0604908	0.0121695	0.00941636	0.0273589	0.0287261	0.0471308	0.0439361	0.0191261	0.0203777	0.0326427	0.0149507	3.15616	1.00776	1.0146	1.06531	1.21055	0.554448
RBBP7	NP_002884.1	histone-binding protein RBBP7 isoform 2 [Homo sapiens]	0	0	0.00016788	0	0	0	0.00020912	0	0.00016038	0.044305	0.0105022	0.0455373	0.025015	0.0313399	0.0167717	5.794	18.3124	0	0.11968	0.102591	0.104396	0.108889	0.00938863	0.0786594	0.01959	0.0127428	0.0369974	0.0362424	0.0670515	0.0465004	0.0299365	0.0205287	0.0410043	0.0204158	3.47446	0.299574	1.18052	1.15643	1.30837	0.651431
SUDS3	NP_071936.2	sin3 histone deacetylase corepressor complex component SDS3 [Homo sapiens]	0	0	0	0	0	0	0	0	0	0.00910871	0.0139972	0.00755179	0.00695351	0.0094028	0.00319479	4.695	16.2555	0	0.010733	0.00791613	0.0114105	0.0100199	0.00185313	0	0	0	0	0	0.00156636	0	0.00021369	0	0.000445013	0.000754321	1.06563	0.197083	0	0	0.0473277	0.0802231
SAP30	NP_003855.1	histone deacetylase complex subunit SAP30 [Homo sapiens]	0	0	0	0	0	0	0	0	0	0.0039892	0.00556494	0.00667687	0.00414682	0.00509446	0.00127083	3.626	11.187	0	0.00067074	0.00088834	0	0.000519693	0.000463032	0.00106089	0.0013166	0.00167354	0.00135034	0.000307716	0.00180455	0.00113975	0.00047788	0.00028841	0.000927647	0.000689169	0.102012	0.0908893	0.265061	0.0604021	0.18209	0.135278
SAP30L	NP_078908.1	histone deacetylase complex subunit SAP30L isoform 1 [Homo sapiens]	0	0	0	0	0	0	0	0	0	0.00061222	0.0006272	0.00409211	0.00203942	0.00184274	0.00164216	2.384	6.1797	0	0	0	0	0	0	0	0	0	0	0	0	0	0	0	0	0	0	0	0	0	0	0
SAP130	NP_001139400.1	histone deacetylase complex subunit SAP130 isoform a [Homo sapiens]	0	0	0	0	0	0	0	0	0	0.00036208	0.00060056	0.00090422	0.0015316	0.000849615	0.0005059	3.335	9.195	0	0.00107057	0.00023202	0	0.000434197	0.000563193	2.487e-05	2.675e-05	0	1.72067e-05	1.4931e-05	0	0	0	0	0	0	0.511051	0.66288	0.0202523	0.0175739	0	0
ARID4A	NP_002883.3	AT-rich interactive domain-containing protein 4A isoform I [Homo sapiens]	0	0	0	0	0	0	0	0	0	0.00050217	0.00175866	0.00095181	0.00072578	0.000984605	0.000547714	3.685	9.985	0	0.00085529	0.00066085	0.00027484	0.000596993	0.000295447	0	0	0	0	0	0	0	0	0	0	0	0.606328	0.300066	0	0	0	0
ARID4B	NP_057458.4	AT-rich interactive domain-containing protein 4B isoform 1 [Homo sapiens]	0	0	0	0	0	0	0	0	0	0.00131215	0.00263086	0.00246883	0.00233891	0.00218769	0.000595784	4.455	14.9384	0	0.00253865	0.00104797	0.00171158	0.00176607	0.000746832	0	0	0	0	0	0.0001068	0	5.342e-05	0	4.0055e-05	5.11283e-05	0.807276	0.34138	0	0	0.0183093	0.023371
BRMS1	NP_001020128.1	1 genes:BRMS1.NP_001020128.1:breast cancer metastasis-suppressor 1 isoform 2 [Homo sapiens] ;NP_056214.1:breast cancer metastasis-suppressor 1 isoform 1 [Homo sapiens] ;	0	0	0	0	0	0	0	0	0	0.00141656	0.00659637	0.00407203	0.00357484	0.00391495	0.00212699	3.64	10.8017	0	0.00516107	0.00279192	0.00595648	0.00463649	0.00164621	0	0	0	0	0	0	0	0	0	0	0	1.1843	0.420493	0	0	0	0
BRMS1L	NP_115728.2	breast cancer metastasis-suppressor 1-like protein [Homo sapiens]	0	0	0	0	0	0	0	0	0	0.00283272	0.00746227	0.00668781	0.00256769	0.00488762	0.00254782	3.978	10.5379	0	0.0069833	0.00354393	0.00677403	0.00576709	0.00192815	0.00011117	0.00026903	0.00029997	0.000226723	0.000101261	0.0003615	0.0002218	0	0	0.000145825	0.000177781	1.17994	0.394497	0.0463872	0.0207178	0.0298356	0.0363736
ING1	NP_937862.1	inhibitor of growth protein 1 isoform A [Homo sapiens]	0	0	0	0	0	0	0	0	0	0.00133856	0.00054852	0.00227114	0.00133768	0.00137397	0.000704474	2.665	6.983	0	0.00045334	0.00040028	0.00041275	0.000422123	2.77441e-05	0	0	0	0	0	0	0	0	0	0	0	0.307228	0.0201926	0	0	0	0
ING2	NP_001555.1	inhibitor of growth protein 2 isoform 1 [Homo sapiens]	0	0	0	0	0	0	0	0	0	0.00166722	0.00163967	0.00421746	0.00385062	0.00284374	0.00138262	3.381	8.8837	0	0.00158103	0.00119654	0.0010282	0.00126859	0.00028337	0	0	0	0	0	0	0	0	0	0	0	0.446099	0.0996469	0	0	0	0
FAM60A	NP_067061.1	protein FAM60A [Homo sapiens]	0	0	0	0	0	0	0	0	0	0.00194333	0.00623222	0.00312784	0.00356514	0.00371713	0.0018113	3.289	8.6854	0	0.00858478	0.00581125	0.00234486	0.0055803	0.00312636	0.00024371	0.00039319	0.00043841	0.000358437	0.000101896	0.00063402	0.00032417	0	0	0.000239548	0.000304158	1.50124	0.841069	0.0964283	0.0274126	0.0644442	0.0818259
TNRC18	NP_001073964.2	trinucleotide repeat-containing gene 18 protein [Homo sapiens]	0	0	0	0	0	0	0	0	0	0.00023907	0.00046406	0.00026201	0.00083831	0.000450863	0.000277375	3.742	10.9209	0	0.00067474	0.0002728	5.82e-05	0.000335247	0.000312978	3.025e-05	1.952e-05	9.793e-05	4.92333e-05	4.25124e-05	6.295e-05	3.621e-05	0	0	2.479e-05	3.0636e-05	0.743567	0.694176	0.109198	0.0942914	0.0549835	0.0679497
BAHCC1	NP_001278253.1	BAH and coiled-coil domain-containing protein 1 [Homo sapiens]	0	0	0	0	0	0	0	0	0	3.538e-05	8.699e-05	6.548e-05	0.00050284	0.000172672	0.000221127	2.577	6.9323	0	0.00022366	5.29e-05	0.00030546	0.000194007	0.000128865	0	0	0	0	0	0	0	0	0	0	0	1.12355	0.746296	0	0	0	0
BBX	NP_001136040.1	HMG box transcription factor BBX isoform 1 [Homo sapiens]	0	0	0	0	0	0	0	0	0	0.00248045	0.00406577	0.00505033	0.00533225	0.0042322	0.00128786	5.018	13.5546	0	0.00633981	0.00287797	0.00428326	0.00450035	0.0017411	0.0018316	0.00123125	0.00271825	0.00192703	0.000748079	0.00449191	0.00106586	0.00059587	0.00296683	0.00228012	0.0017958	1.06336	0.411394	0.455327	0.176759	0.538755	0.424319
FOXK1	NP_001032242.1	forkhead box protein K1 [Homo sapiens]	0	0	0	0	0	0	0	0	0	0.00236913	0.00182682	0.0026833	0.00314116	0.0025051	0.000552232	4.171	11.4276	0	0.00721086	0.00189158	0.0172816	0.00879469	0.00781632	0.00046537	0.00019758	0.00062592	0.000429623	0.000216396	0.00066905	0	0	0.00038953	0.000264645	0.000326197	3.51071	3.12016	0.171499	0.086382	0.105642	0.130213
FOXK2	NP_004505.2	forkhead box protein K2 [Homo sapiens]	0	0	0	0	0	0	0	0	0	0.00099023	0.00139123	0.00164572	0.00342277	0.00186249	0.00107461	3.62	10.8538	0	0.00291507	0.00107184	0	0.00132897	0.00147445	0.00051684	0	0.00033246	0.0002831	0.000261932	0	0	0	0	0	0	0.713546	0.791655	0.152001	0.140635	0	0
MAX	NP_002373.3	1 genes:MAX.NP_002373.3:protein max isoform a [Homo sapiens] ;NP_660087.1:protein max isoform b [Homo sapiens] ;	0	0	0	0	0	0	0	0	0	0.00081694	0.00191295	0.0012601	0.00336929	0.00183982	0.0011146	2.217	5.8233	0	0.00092227	0.00034899	0	0.000423753	0.000465658	0.00022442	0	0.00133223	0.000518883	0.000713261	0.00102169	0	0	0.00039656	0.000354563	0.000482442	0.230323	0.2531	0.282029	0.38768	0.192716	0.262223
